# Scale space calibrates present and subsequent spatial learning in Barnes maze in mice

**DOI:** 10.1101/2022.12.14.520510

**Authors:** Yuto Tachiki, Yusuke Suzuki, Mutsumi Kurahashi, Keisuke Oki, Özgün Mavuk, Takuma Nakagawa, Shogo Ishihara, Yuichiro Gyoten, Akira Yamamoto, Itaru Imayoshi

**Author notes:** Correspondence Correspondence should be addressed to Yusuke Suzuki II at and Itaru Imayoshi at. These authors equally contributed to this work (Shogo Ishihara, Yuichiro Gyoten, Akira Yamamoto). Author Contributions Y.T.,Y.S.II. and I.I. Designed Research; Y.T.,Y.S.II., M.K., K.O., Ö.M., T.N., S.I., Y.G., A.Y. Performed Research; Y.T., Y.S.II. Analyzed data; Y.T.,Y.S.II., I.I. Wrote the paper.

## Abstract

Animals including humans are capable of representing different scale spaces from smaller to larger ones. However, most laboratory animals live their life in a narrow range of scale spaces like home-cages and experimental setups, making it hard to extrapolate the spatial representation and learning process in large scale spaces from those in conventional scale spaces. Here, we developed a 3-meter diameter Barnes maze (BM3), then explored whether spatial learning in Barnes maze (BM) is calibrated by scale spaces. In the BM3, mice exhibited lower learning rate compared to a conventional 1-meter diameter Barnes maze (BM1), suggesting that the BM3 requires more trial-and-error and larger computational resources to solve the task than the BM1. Analyzing network structures of moving trajectories, betweenness centrality would contrast spatial learning in a larger scale space with that in a smaller one, as it diverges between the BM1 and the BM3 along with the learning progression. We then explored whether prior learning in either BM scale calibrates subsequent spatial learning in the other BM scale, and found asymmetric facilitation such that the prior learning in the BM3 facilitated the subsequent learning in the BM1, but not *vice versa*. Network structures of trajectories in the subsequent BM scale were changed by both prior and subsequent BM scale. These results suggest that scale space calibrates both the present and subsequent BM learning. This is the first study to explore and demonstrate scale-dependent spatial learning in Barnes maze in mice.

**Significance Statement:** Animals are capable of representing different scale spaces. However, whether scale space calibrates goal-directed spatial learning remains unclear. The Barnes maze is a well-established experimental paradigm to evaluate spatial learning in rodents. Here, we developed a larger scale 3-meter diameter Barnes maze (BM3) then compared various navigation features in mice between the BM3 and a conventional 1-meter diameter Barnes maze (BM1). We demonstrated that learning on the BM3 required more computational resources than in the BM1, prompting mice to exploit unique navigation patterns. Such learning experiences in the BM3 facilitated subsequent spatial learning in the BM1, but not *vice versa*. These results suggest that scale space calibrates immediate and subsequent spatial learning.
