## Extended Data 1 for "Scale space calibrates present and subsequent spatial learning in Barnes maze in mice": LOG.csv

Phase	Day	Trial	Group	Cage	ID	SN	Tag	Entry	Goal	Reversal	Finish	OnlineTracking	Name
probe_test	7	1	A			1		z	N		1	1
probe_test	7	1	A			2		z	E		1	1
probe_test	7	1	A			3		z	S		1	1
probe_test	7	1	B			4		z	N		1	1
probe_test	7	1	B			5		z	W		1	1
probe_test	7	1	B			6		z	E		1	1
