## Extended Data 1 for "Scale space calibrates present and subsequent spatial learning in Barnes maze in mice": training.csv

Phase	Day	Trial	Group	Cage	ID	SN	Tag	Entry	Goal	Reversal	Finish	OnlineTracking	Name
training	1	1	A			1		y	N		1	1
training	1	1	A			2		y	E		1	1
training	1	1	A			3		y	S		1	1
training	1	1	B			4		y	N		1	1
training	1	1	B			5		y	W		1	1
training	1	1	B			6		y	E		1	1
training	1	2	A			1		x	N		1	1
training	1	2	A			2		x	E		1	1
training	1	2	A			3		x	S		1	1
training	1	2	B			4		x	N		1	1
training	1	2	B			5		x	W		1	1
training	1	2	B			6		x	E		1	1
training	1	3	A			1		z	N		1	1
training	1	3	A			2		z	E		1	1
training	1	3	A			3		z	S		1	1
training	1	3	B			4		z	N		1	1
training	1	3	B			5		z	W		1	1
training	1	3	B			6		z	E		1	1
training	2	1	A			1		x	N		1	1
training	2	1	A			2		x	E		1	1
training	2	1	A			3		x	S		1	1
training	2	1	B			4		x	N		1	1
training	2	1	B			5		x	W		1	1
training	2	1	B			6		x	E		1	1
training	2	2	A			1		y	N		1	1
training	2	2	A			2		y	E		1	1
training	2	2	A			3		y	S		1	1
training	2	2	B			4		y	N		1	1
training	2	2	B			5		y	W		1	1
training	2	2	B			6		y	E		1	1
training	2	3	A			1		z	N		1	1
training	2	3	A			2		z	E		1	1
training	2	3	A			3		z	S		1	1
training	2	3	B			4		z	N		1	1
training	2	3	B			5		z	W		1	1
training	2	3	B			6		z	E		1	1
training	3	1	A			1		z	N		1	1
training	3	1	A			2		z	E		1	1
training	3	1	A			3		z	S		1	1
training	3	1	B			4		z	N		1	1
training	3	1	B			5		z	W		1	1
training	3	1	B			6		z	E		1	1
training	3	2	A			1		y	N		1	1
training	3	2	A			2		y	E		1	1
training	3	2	A			3		y	S		1	1
training	3	2	B			4		y	N		1	1
training	3	2	B			5		y	W		1	1
training	3	2	B			6		y	E		1	1
training	3	3	A			1		x	N		1	1
training	3	3	A			2		x	E		1	1
training	3	3	A			3		x	S		1	1
training	3	3	B			4		x	N		1	1
training	3	3	B			5		x	W		1	1
training	3	3	B			6		x	E		1	1
training	4	1	A			1		x	N		1	1
training	4	1	A			2		x	E		1	1
training	4	1	A			3		x	S		1	1
training	4	1	B			4		x	N		1	1
training	4	1	B			5		x	W		1	1
training	4	1	B			6		x	E		1	1
training	4	2	A			1		y	N		1	1
training	4	2	A			2		y	E		1	1
training	4	2	A			3		y	S		1	1
training	4	2	B			4		y	N		1	1
training	4	2	B			5		y	W		1	1
training	4	2	B			6		y	E		1	1
training	4	3	A			1		z	N		1	1
training	4	3	A			2		z	E		1	1
training	4	3	A			3		z	S		1	1
training	4	3	B			4		z	N		1	1
training	4	3	B			5		z	W		1	1
training	4	3	B			6		z	E		1	1
training	5	1	A			1		x	N		1	1
training	5	1	A			2		x	E		1	1
training	5	1	A			3		x	S		1	1
training	5	1	B			4		x	N		1	1
training	5	1	B			5		x	W		1	1
training	5	1	B			6		x	E		1	1
training	5	2	A			1		y	N		1	1
training	5	2	A			2		y	E		1	1
training	5	2	A			3		y	S		1	1
training	5	2	B			4		y	N		1	1
training	5	2	B			5		y	W		1	1
training	5	2	B			6		y	E		1	1
training	5	3	A			1		z	N		1	1
training	5	3	A			2		z	E		1	1
training	5	3	A			3		z	S		1	1
training	5	3	B			4		z	N		1	1
training	5	3	B			5		z	W		1	1
training	5	3	B			6		z	E		1	1
training	6	1	A			1		y	N		1	1
training	6	1	A			2		y	E		1	1
training	6	1	A			3		y	S		1	1
training	6	1	B			4		y	N		1	1
training	6	1	B			5		y	W		1	1
training	6	1	B			6		y	E		1	1
training	6	2	A			1		z	N		1	1
training	6	2	A			2		z	E		1	1
training	6	2	A			3		z	S		1	1
training	6	2	B			4		z	N		1	1
training	6	2	B			5		z	W		1	1
training	6	2	B			6		z	E		1	1
training	6	3	A			1		x	N		1	1
training	6	3	A			2		x	E		1	1
training	6	3	A			3		x	S		1	1
training	6	3	B			4		x	N		1	1
training	6	3	B			5		x	W		1	1
training	6	3	B			6		x	E		1	1
